# Unselfish meiotic drive maintains heterozygosity in a parthenogenetic ant

**DOI:** 10.1101/2024.02.09.579553

**Authors:** Kip D. Lacy, Taylor Hart, Daniel J.C. Kronauer

**Affiliations:** Laboratory of Social Evolution and Behavior, The Rockefeller University, New York, NY, USA; Howard Hughes Medical Institute, New York, NY, USA

## Abstract

According to Mendel’s second law, chromosomes segregate randomly in meiosis. Non-random segregation is primarily known for cases of selfish meiotic drive in females, in which particular alleles bias their own transmission into the oocyte^1,2^. Here, we report a rare example of unselfish meiotic drive for crossover inheritance in the clonal raider ant, *Ooceraea biroi*. This species produces diploid offspring parthenogenetically via fusion of two haploid nuclei from the same meiosis^3^. This process should cause rapid genotypic degeneration due to loss of heterozygosity, which results if crossover recombination is followed by random (Mendelian) segregation of chromosomes^4,5^. However, by comparing whole genomes of mothers and daughters, we show that loss of heterozygosity is exceedingly rare, raising the possibility that crossovers are infrequent or absent in *O. biroi* meiosis. Using a combination of cytology and whole genome sequencing, we show that crossover recombination is, in fact, common, but that loss of heterozygosity is avoided because crossover products are faithfully co-inherited. This results from a programmed violation of Mendel’s law of segregation, such that crossover products segregate together rather than randomly. This discovery highlights an extreme example of cellular “memory” of crossovers, which could be a common yet cryptic feature of chromosomal segregation.
