## Supplementary Data 3 for "Unselfish meiotic drive maintains heterozygosity in a parthenogenetic ant"

### Sheet: AllTELLseq_AllChroms_SNPs_GATKf
Chrom	Contig	Loss-of-Heterozygosity Tract Start	Loss-of-Heterozygosity Tract Stop	Number of SNPs in Loss-of-Heterozygosity Tract	Minimum Loss-of-Heterozygosity Tract Length	Does this tract contain the first SNP on the contig?	Does this tract contain the last SNP on the contig?	LRPed3_Mother	LRPed4_Mother	LRPed5_Sister_1	LRPed6_Sister_1	LRPed7_Sister_1	LRPed2_Sister_1	LRPed1_Mother	Number of Crossovers Counted (1500bp cutoff)	Number of Gene Conversions Counted (1500bp cutoff)
Chr14	5724731_7814104	7602804	7804865	74	202061	No	Yes	0	0	0	0	1	0	0	1	0
Chr2	6476790_10947344	9467184	9467650	3	466	No	No	0	0	1	0	0	0	0	0	1
Chr7	12874_9412984	3073167	3073355	3	188	No	No	0	1	0	0	0	0	0	0	1
Chr9	9157496_11503611	9346712	9346888	2	176	No	No	0	0	0	1	0	0	0	0	1
Chr11	13338_7471349	5866683	5866691	2	8	No	No	0	1	0	0	0	0	0	0	1
Chr6	3582241_7111395	5984802	5984803	2	1	No	No	1	1	1	1	1	1	0	0	1
Chr1	1471556_11781446	1497788	1497788	1	0	No	No	1	1	1	1	1	0	1	0	1
Chr1	1471556_11781446	2214650	2214650	1	0	No	No	1	1	0	1	1	1	1	0	1
Chr1	1471556_11781446	3541919	3541919	1	0	No	No	0	0	0	0	0	1	0	0	1
Chr1	17863724_24597124	22313621	22313621	1	0	No	No	1	1	1	1	1	1	0	0	1
Chr2	6476790_10947344	8793584	8793584	1	0	No	No	0	0	1	0	0	0	0	0	1
Chr2	6476790_10947344	9672231	9672231	1	0	No	No	0	0	0	0	0	0	1	0	1
Chr2	14991781_18727052	17742048	17742048	1	0	No	No	1	0	0	0	0	0	0	0	1
Chr3	1_5302142	2689803	2689803	1	0	No	No	0	0	1	0	0	0	0	0	1
Chr3	9312318_18306616	9391605	9391605	1	0	No	No	1	0	0	0	0	0	0	0	1
Chr3	9312318_18306616	12813482	12813482	1	0	No	No	0	0	0	0	0	1	0	0	1
Chr3	9312318_18306616	13828907	13828907	1	0	No	No	0	0	0	1	0	0	0	0	1
Chr3	9312318_18306616	17172094	17172094	1	0	No	No	1	1	1	1	0	1	1	0	1
Chr4	8888402_16510541	14291382	14291382	1	0	No	No	0	0	1	0	0	0	0	0	1
Chr5	33907_5906299	3509560	3509560	1	0	No	No	0	0	1	0	0	0	0	0	1
Chr5	33907_5906299	4676805	4676805	1	0	No	No	0	0	0	0	1	0	0	0	1
Chr5	5906400_7129113	6333864	6333864	1	0	No	No	1	0	1	1	1	1	1	0	1
Chr5	12837874_17426468	16488439	16488439	1	0	No	No	0	0	0	0	0	0	1	0	1
Chr6	199964_2771593	1069695	1069695	1	0	No	No	0	1	0	0	0	0	0	0	1
Chr6	199964_2771593	1668578	1668578	1	0	No	No	1	0	0	0	0	0	0	0	1
Chr6	199964_2771593	2215223	2215223	1	0	No	No	0	0	0	0	0	0	1	0	1
Chr6	2784373_3582140	3239953	3239953	1	0	No	No	0	0	0	0	1	0	0	0	1
Chr6	3582241_7111395	4386429	4386429	1	0	No	No	0	0	0	0	0	0	1	0	1
Chr6	3582241_7111395	4755501	4755501	1	0	No	No	0	0	0	1	0	0	0	0	1
Chr6	9477773_14632663	10492679	10492679	1	0	No	No	1	1	0	1	1	1	1	0	1
Chr7	12874_9412984	2249851	2249851	1	0	No	No	0	0	0	0	0	1	0	0	1
Chr7	12874_9412984	5185310	5185310	1	0	No	No	0	0	0	1	0	0	0	0	1
Chr7	12874_9412984	5775909	5775909	1	0	No	No	1	0	0	0	0	0	0	0	1
Chr7	14219696_16586616	15437157	15437157	1	0	No	No	1	0	0	0	0	0	0	0	1
Chr8	7376471_11076218	8097298	8097298	1	0	No	No	1	0	0	0	0	0	0	0	1
Chr8	7376471_11076218	8205965	8205965	1	0	No	No	0	0	0	0	0	1	0	0	1
Chr8	7376471_11076218	9329979	9329979	1	0	No	No	0	0	1	0	0	0	0	0	1
Chr8	7376471_11076218	9407550	9407550	1	0	No	No	0	0	0	0	0	0	1	0	1
Chr8	14220591_15889726	15382125	15382125	1	0	No	No	0	0	0	0	0	0	1	0	1
Chr9	7934277_9128078	8712552	8712552	1	0	No	No	0	1	0	0	0	0	0	0	1
Chr9	9157496_11503611	9215636	9215636	1	0	No	No	0	0	0	0	1	0	0	0	1
Chr9	9157496_11503611	10231668	10231668	1	0	No	No	1	0	0	0	0	0	0	0	1
Chr9	9157496_11503611	10672910	10672910	1	0	No	No	0	0	1	0	0	0	0	0	1
Chr9	11946911_15176956	14600487	14600487	1	0	No	No	0	0	0	1	0	0	0	0	1
Chr10	41238_5262868	1036276	1036276	1	0	No	No	1	0	0	0	0	0	0	0	1
Chr10	41238_5262868	3122849	3122849	1	0	No	No	1	0	0	0	0	0	0	0	1
Chr10	41238_5262868	5230495	5230495	1	0	No	No	0	0	0	0	0	1	0	0	1
Chr10	6178125_6632146	6188017	6188017	1	0	No	No	0	1	0	0	0	0	0	0	1
Chr10	6632247_7002338	6984105	6984105	1	0	No	No	1	0	0	0	0	0	1	0	1
Chr10	7615525_9378806	8155304	8155304	1	0	No	No	0	0	0	1	0	0	0	0	1
Chr10	7615525_9378806	8407352	8407352	1	0	No	No	1	0	0	0	0	0	0	0	1
Chr10	7615525_9378806	8842520	8842520	1	0	No	No	0	1	0	0	0	0	0	0	1
Chr10	13598090_13770424	13634713	13634713	1	0	No	No	0	0	0	0	0	0	1	0	1
Chr11	13338_7471349	1575554	1575554	1	0	No	No	0	1	1	1	1	1	1	0	1
Chr11	13338_7471349	3432886	3432886	1	0	No	No	0	1	0	0	0	0	0	0	1
Chr11	13338_7471349	3916501	3916501	1	0	No	No	0	0	1	0	0	0	0	0	1
Chr11	9244974_12036648	9714420	9714420	1	0	No	No	1	1	0	1	1	1	1	0	1
Chr11	9244974_12036648	10113740	10113740	1	0	No	No	0	1	0	0	0	0	0	0	1
Chr11	9244974_12036648	10473118	10473118	1	0	No	No	0	1	1	1	1	1	1	0	1
Chr11	12051372_13721257	13424330	13424330	1	0	No	No	0	0	0	0	0	0	1	0	1
Chr12	512254_3139810	1950783	1950783	1	0	No	No	0	1	0	0	0	0	0	0	1
Chr12	512254_3139810	2038939	2038939	1	0	No	No	0	0	1	0	0	0	0	0	1
Chr12	512254_3139810	2082500	2082500	1	0	No	No	0	0	0	1	0	0	0	0	1
Chr12	3390475_6443000	4084267	4084267	1	0	No	No	0	0	0	0	1	0	0	0	1
Chr12	6443101_10255896	6691250	6691250	1	0	No	No	0	0	1	0	0	0	0	0	1
Chr13	1774301_2272039	1806029	1806029	1	0	No	No	0	0	0	0	1	0	0	0	1
Chr13	4845431_4970780	4909055	4909055	1	0	No	No	0	0	1	0	0	0	0	0	1
Chr14	1313114_1523444	1433216	1433216	1	0	No	No	1	0	0	0	0	0	0	0	1
Chr14	5724731_7814104	5878728	5878728	1	0	No	No	0	0	0	0	0	0	1	0	1
Chr14	5724731_7814104	6827035	6827035	1	0	No	No	0	0	1	0	0	0	0	0	1
Chr14	8525076_8592085	8552439	8552439	1	0	No	No	0	0	0	0	0	0	1	0	1
															1	70
