## Supplementary Data 4 for "Unselfish meiotic drive maintains heterozygosity in a parthenogenetic ant"

### Sheet: AllCOsDetected.txt_PhasedGTs
Chrom	SNP1	SNP2	LRPed3 Daughter1	LRPed3 Mother	LRPed3 Daughter2	LRPed4 Mother	LRPed4 Daughter1	LRPed4 Daughter2	LRPed5 Sister1	LRPed5 Sister2	LRPed6 Sister1	LRPed6 Sister2	LRPed7 Sister1	LRPed7 Sister2	LRPed2 Sister1	LRPed2 Sister2	LRPed1 Mother	LRPed1 Daughter	LRPed1 Daughter Technical Replicate NegCTRL
chr1	2505258	2512078	0	0	0	1	1	1	1	n/a	1	1	1	1	1	1	1	1	1
chr1	2580080	2581562	0	0	0	0	0	0	0	0	1	1	0	0	0	0	0	0	0
chr1	2634620	2636619	0	0	0	0	0	0	0	0	0	0	0	0	0	1	0	0	0
chr1	3144729	3146898	0	n/a	0	0	0	1	0	0	0	0	0	0	0	0	0	0	0
chr1	3229322	3231706	0	0	0	0	0	0	0	0	1	0	0	0	0	0	0	0	0
chr1	3431086	3433123	0	0	1	0	0	0	0	0	0	0	0	0	0	0	0	0	0
chr1	3485060	3486472	0	0	0	0	0	0	1	1	0	0	0	0	0	0	0	0	0
chr1	3585374	3587447	0	n/a	0	0	0	0	0	0	0	0	0	0	0	0	1	1	1
chr1	4230737	4234105	0	0	0	1	1	1	1	1	1	1	1	1	1	1	1	1	1
chr1	5254671	5257204	0	0	0	1	1	1	0	0	0	0	0	0	0	0	0	0	0
chr1	5807036	5809174	0	0	0	0	0	0	0	1	0	0	0	0	0	0	0	0	0
chr1	5929741	5932776	0	0	0	0	0	0	0	0	1	1	0	0	0	0	0	0	0
chr1	15392918	15394244	0	0	0	1	1	1	1	1	1	1	1	1	1	1	1	1	1
chr1	20094169	20095268	0	0	0	0	0	0	1	1	0	0	0	0	0	0	0	0	0
chr1	20105229	20108062	0	0	0	0	0	0	0	0	1	1	0	0	0	0	0	0	0
chr2	7327271	7330336	0	0	0	0	0	0	0	0	0	0	1	0	0	0	0	0	0
chr2	8687309	8689810	0	n/a	0	0	0	0	1	1	0	0	0	0	0	0	0	0	0
chr2	9466957	9468997	0	0	0	0	0	0	1	1	0	0	0	0	0	0	0	0	0
chr2	9547071	9549155	0	0	0	0	0	1	0	0	0	0	0	0	0	0	0	0	0
chr2	13288306	13290678	0	0	0	0	0	0	1	1	n/a	0	0	0	0	0	0	0	0
chr2	16649229	16650349	0	0	0	0	0	0	0	0	0	0	0	0	1	1	0	0	0
chr2	17408232	17409489	0	n/a	0	0	0	0	0	0	0	0	0	0	0	0	1	1	1
chr2	17741774	17743684	0	0	0	1	1	1	1	1	1	1	1	1	1	1	1	1	1
chr3	142174	144749	0	0	0	0	0	0	0	0	0	0	0	1	0	0	0	0	0
chr3	2370477	2372682	0	0	0	0	0	0	0	0	1	0	0	0	0	0	0	0	0
chr3	2825664	2830772	0	0	0	1	1	1	1	1	1	1	1	1	1	1	1	1	1
chr3	3450629	3452920	0	0	0	0	0	0	0	0	1	1	0	0	0	0	0	0	0
chr3	10589952	10591127	0	0	0	0	0	0	0	0	0	0	0	0	1	1	0	0	0
chr3	11210015	11210761	0	0	0	0	0	0	0	0	0	0	0	0	0	0	0	1	1
chr3	11678342	11679855	0	0	0	0	0	0	1	1	0	0	0	0	0	0	0	0	0
chr3	12979809	12982121	0	0	0	0	0	0	0	0	0	0	0	0	1	1	0	0	0
chr3	13079124	13083881	0	0	0	0	0	0	0	0	1	1	0	0	0	0	0	0	0
chr3	14734965	14740935	0	0	0	0	0	0	1	1	0	0	0	0	0	0	0	0	0
chr3	15620239	15622094	0	0	0	0	0	0	0	0	1	1	0	0	0	0	0	0	0
chr4	1799347	1800310	0	0	0	0	0	0	0	0	0	0	1	1	0	0	0	0	0
chr4	4764390	4765375	0	0	0	0	0	0	1	1	0	0	0	0	0	0	0	0	0
chr4	4783400	4784862	0	0	0	0	0	0	0	1	0	0	0	0	0	0	0	0	0
chr4	4961344	4963545	0	n/a	0	1	1	1	1	1	0	n/a	1	1	1	1	0	0	0
chr4	6493439	6500497	0	0	0	0	0	0	1	1	0	0	0	0	0	0	0	0	0
chr4	6540198	6544783	0	0	0	1	1	1	1	1	1	1	1	1	1	1	0	0	0
chr4	6902345	6907619	0	0	0	0	0	0	0	0	0	0	0	0	1	1	0	0	0
chr4	12787752	12788448	0	0	0	1	1	1	1	1	1	1	1	1	1	1	1	1	1
chr4	12893926	12895898	0	0	0	0	0	0	0	0	0	0	1	1	0	0	0	0	0
chr4	14174116	14177470	0	0	0	0	0	0	0	0	0	0	0	1	0	0	0	0	0
chr4	14465460	14469886	0	0	0	1	1	1	1	n/a	1	1	1	1	1	1	1	1	1
chr4	14799061	14801738	0	0	0	0	0	0	0	0	0	0	0	0	0	0	1	1	1
chr5	1683004	1684622	0	0	0	0	0	0	0	0	0	0	1	1	0	0	0	0	0
chr5	1742388	1746659	0	0	0	1	1	1	1	1	1	1	1	1	1	1	1	1	1
chr5	2203037	2205258	0	0	0	1	1	1	1	1	1	1	1	1	1	1	1	1	1
chr5	4121926	4124422	0	0	0	0	0	0	1	1	0	0	0	0	0	0	0	0	0
chr5	4676692	4677079	0	0	0	0	0	0	0	0	0	0	1	1	0	0	0	0	0
chr5	5024162	5026314	0	0	0	0	0	0	0	0	0	0	1	1	0	0	0	0	0
chr5	6364075	6365062	0	n/a	0	1	0	n/a	0	n/a	0	0	0	0	0	0	0	0	0
chr5	14764564	14765973	0	0	0	0	0	0	0	0	0	0	0	0	0	0	1	1	1
chr5	15025316	15028015	0	n/a	0	0	1	0	0	0	0	n/a	0	0	0	0	0	0	0
chr5	15865540	15868891	0	0	0	0	0	0	0	0	0	1	0	0	0	0	0	0	0
chr5	16169417	16172134	0	0	0	0	0	0	0	0	0	0	0	0	1	1	0	0	0
chr5	16487822	16492100	0	0	0	0	0	0	0	0	0	0	0	0	0	0	1	1	1
chr6	1293855	1295378	0	0	0	0	0	0	1	1	0	0	0	0	0	0	0	0	0
chr6	1477808	1479095	0	0	0	0	0	0	0	0	0	0	0	0	1	1	0	0	0
chr6	1665900	1669463	0	0	0	1	1	1	1	1	1	1	1	1	1	1	1	1	1
chr6	1679067	1682125	0	0	0	0	0	0	0	0	1	1	0	0	0	0	0	0	0
chr6	2474943	2476664	0	1	1	1	1	1	1	1	1	1	1	1	1	1	1	1	1
chr6	2491691	2493148	0	0	0	0	0	0	0	0	0	0	0	0	1	1	0	0	0
chr6	2542519	2546612	0	0	0	0	0	1	0	0	0	0	0	0	0	0	0	0	0
chr6	3383363	3387817	0	0	0	1	1	1	0	0	0	0	0	0	0	0	0	0	0
chr6	3868688	3869821	0	0	0	0	0	0	0	0	0	0	0	0	0	0	1	1	1
chr6	4384294	4386828	0	0	0	0	0	0	0	0	0	0	0	0	0	0	1	1	1
chr6	4753729	4757462	0	0	0	0	0	0	0	0	1	1	0	0	0	0	0	0	0
chr6	4787560	4788227	0	0	0	0	0	0	0	0	1	1	0	0	0	0	0	0	0
chr6	10459863	10464260	0	0	0	1	1	1	0	0	0	0	0	0	0	0	0	0	0
chr6	12404559	12406688	0	0	0	0	0	0	1	1	0	0	0	0	0	0	0	0	0
chr6	13842670	13846879	0	0	0	1	1	1	1	1	1	1	1	1	1	1	1	1	1
chr7	1046985	1049060	0	0	0	0	0	0	0	0	0	0	0	0	0	1	0	0	0
chr7	1375278	1376502	0	0	0	0	0	0	1	1	0	0	0	0	0	0	0	0	0
chr7	1576858	1583933	0	0	0	1	1	1	1	1	0	0	1	1	1	1	0	0	0
chr7	1595992	1602423	0	0	0	0	0	0	0	0	0	0	1	1	0	0	0	0	0
chr7	1672444	1678644	0	0	0	0	0	0	1	1	1	1	0	0	0	0	0	0	0
chr7	1682957	1686147	0	0	0	0	0	0	0	0	0	0	0	0	1	1	0	0	0
chr7	1842366	1842892	0	n/a	0	1	1	1	0	0	0	0	0	0	0	0	0	0	0
chr7	1893203	1893501	0	0	0	0	0	0	1	1	0	0	0	0	0	0	0	0	0
chr7	2995655	3000576	0	0	0	0	0	0	0	0	0	1	0	0	0	0	0	0	0
chr7	3491438	3494048	0	0	0	0	0	0	0	0	0	0	1	n/a	0	0	0	0	0
chr7	4221344	4223148	0	0	0	0	0	0	0	0	0	0	0	0	1	1	0	0	0
chr7	10767949	10772010	0	n/a	0	0	0	0	0	0	0	0	0	0	1	0	0	0	0
chr7	16350423	16353153	0	0	0	0	0	0	1	1	0	0	0	0	0	0	0	0	0
chr8	4835591	4840348	0	0	0	1	1	1	1	1	1	1	1	1	1	1	1	1	1
chr8	7664695	7665534	0	0	0	0	0	0	1	1	0	0	0	0	0	0	0	0	0
chr8	9481327	9484026	0	0	0	0	0	0	1	1	0	0	0	0	0	0	0	0	0
chr8	9557056	9559006	0	0	0	0	0	0	0	0	1	0	0	0	0	0	0	0	0
chr8	10052497	10055615	0	0	0	1	1	1	1	1	1	1	1	1	1	1	1	1	1
chr8	10058727	10064250	0	0	0	0	0	0	0	0	1	1	0	0	0	0	0	0	0
chr8	10067490	10072718	0	0	0	0	0	0	0	0	0	0	1	1	0	0	0	0	0
chr8	10210998	10211797	0	0	0	0	0	0	0	0	0	0	0	0	0	0	1	1	1
chr8	12837072	12839214	0	0	0	0	0	0	1	1	0	0	0	0	0	0	0	0	0
chr8	15380104	15384110	0	0	0	0	0	0	0	0	0	0	0	0	0	0	1	1	1
chr9	459786	464426	0	0	0	0	0	0	1	1	0	0	0	0	0	0	0	0	0
chr9	462909	464426	0	n/a	0	0	0	0	1	1	0	0	0	0	n/a	0	0	0	0
chr9	9398135	9402024	0	0	0	0	1	0	0	0	0	0	0	0	0	0	0	0	0
chr9	9876319	9880695	0	0	0	0	0	0	0	0	0	0	0	0	0	0	1	1	1
chr9	10116851	10119633	0	0	0	1	1	1	0	0	0	0	0	0	0	0	0	0	0
chr9	10228908	10233305	0	0	0	1	1	1	1	1	1	1	1	1	1	1	1	1	1
chr9	12093888	12094936	0	0	0	0	0	0	0	0	0	0	0	0	0	0	1	1	1
chr9	12455642	12457378	n/a	n/a	0	0	n/a	0	n/a	n/a	0	n/a	0	0	0	0	1	1	1
chr9	12859913	12864936	0	0	0	1	1	1	1	1	0	0	1	1	1	1	0	0	0
chr9	14484131	14487391	0	0	0	1	n/a	1	1	1	1	1	1	1	1	1	1	1	1
chr9	14599644	14602284	0	0	0	0	0	0	0	0	1	1	0	0	0	0	0	0	0
chr9	15375104	15376819	0	0	0	0	0	0	0	0	0	1	0	0	0	0	0	0	0
chr10	4107179	4110860	0	0	0	0	0	0	0	0	0	0	0	0	0	1	0	0	0
chr10	7212895	7213764	0	0	0	0	0	0	0	0	1	1	0	0	0	0	0	0	0
chr10	7819982	7823644	0	0	0	0	0	0	0	0	1	1	0	0	0	0	0	0	0
chr11	2704615	2705595	0	0	0	0	0	0	1	1	0	0	0	0	0	0	0	0	0
chr11	3295416	3301382	0	0	0	0	0	0	0	0	0	0	1	0	0	0	0	0	0
chr11	3764960	3771086	n/a	0	0	0	0	n/a	0	0	0	0	0	0	1	1	0	0	0
chr11	4011872	4014721	0	0	0	0	0	0	0	0	0	0	0	0	1	1	0	0	0
chr11	4182567	4185672	0	0	0	1	1	1	1	1	0	0	1	1	1	1	0	0	0
chr11	4190454	4191627	0	0	0	0	1	0	0	0	0	0	0	0	0	0	0	0	0
chr11	4228467	4230142	0	0	0	0	0	0	0	0	0	0	0	0	0	1	0	0	0
chr11	4242592	4245310	0	0	0	0	0	0	0	0	0	0	1	1	0	0	0	0	0
chr11	4468337	4470202	0	0	0	1	1	1	0	0	0	0	0	0	0	0	0	0	0
chr11	5294618	5299679	0	0	0	1	1	1	1	1	1	1	1	1	1	1	0	0	0
chr11	5608575	5610360	0	0	0	1	1	1	1	1	1	n/a	1	1	1	1	1	1	1
chr11	5866085	5869277	0	0	0	1	1	1	0	0	0	0	0	0	0	0	0	0	0
chr11	6108203	6115529	0	0	0	0	0	0	0	0	0	0	0	0	0	0	1	1	1
chr11	9299318	9302235	0	0	0	0	0	0	0	0	1	1	0	0	0	0	0	0	0
chr11	13111362	13113378	0	0	0	0	0	0	0	1	0	0	0	0	0	0	0	0	0
chr11	13423045	13427194	0	0	0	0	0	0	0	0	0	0	0	0	0	0	1	1	1
chr11	13568583	13572052	0	0	0	0	0	0	0	0	0	0	0	0	0	0	1	1	1
chr12	3259779	3261408	0	0	0	0	0	0	0	0	1	1	0	0	0	0	0	0	0
chr12	3376563	3379548	0	0	0	1	1	1	1	1	0	0	1	1	1	1	0	0	0
chr12	4211216	4213893	0	0	0	1	1	1	0	0	0	0	0	0	0	0	0	0	0
chr12	4716727	4719898	0	0	0	1	1	1	1	1	1	1	1	1	1	1	1	1	1
chr12	4977421	4978079	0	1	1	1	1	1	1	1	1	1	1	1	1	1	1	1	1
chr12	4988162	4992987	0	0	0	0	0	0	0	0	0	0	0	0	1	1	0	0	0
chr12	6108980	6111583	0	0	0	0	0	0	0	0	1	1	0	0	0	0	0	0	0
chr12	6964881	6967149	0	0	0	0	0	0	0	0	0	0	0	0	1	1	0	0	0
chr12	7381401	7384669	0	n/a	0	0	0	0	0	0	0	0	0	0	1	1	0	0	0
chr12	7685985	7688635	0	0	0	0	0	0	0	0	0	0	1	1	0	0	0	0	0
chr14	3796921	3799968	0	0	0	1	1	1	0	0	0	0	0	0	0	0	0	0	0
chr14	6749385	6749925	0	0	0	0	0	0	0	0	0	0	0	0	0	0	0	1	1
chr14	6792999	6795016	0	0	0	0	0	0	0	0	0	0	0	0	1	1	0	0	0
chr14	6824360	6828482	0	0	0	0	0	0	1	n/a	0	0	0	0	0	0	0	0	0
chr14	7129631	7132302	0	0	0	1	1	1	1	1	1	1	1	1	1	1	1	1	1
